# Formation of an RNA-mediated nuclear compartment

**DOI:** 10.64898/2026.08.20.746005

**Authors:** Denis L. Lafontaine, Ezequiel Calvo-Roitberg, Yu-Chieh Chung, Liyan Yang, Nevin Wise, Li-Chun Tu, Athma A. Pai, Job Dekker

## Abstract

Mammalian nuclei are spatially compartmentalized so that active and inactive segments of the genome occupy separate sub-nuclear neighborhoods. Compartments are often found in association with nuclear structures such as the nuclear lamina, nucleoli, and nuclear speckles (speckles), suggesting links between them. The molecular mechanisms by which compartments form remain largely unknown. Speckles are nuclear bodies that contain high concentrations of RNA splicing factors and associated chromatin has a high density of highly expressed genes. Combining liquid chromatin Hi-C to quantify chromatin interaction lifetimes genome-wide, immunofluorescence, fluorescence *in situ* hybridization, live cell imaging, and nascent transcript analysis, we have determined the biophysical and molecular basis of the speckle-associated chromosomal compartment. We find that genomic regions making up this compartment are stably glued together. Surprisingly, removal of speckles by rapid depletion of SON and SRRM2 that form the structural scaffold of these bodies shows that this stable association is not dependent on the speckle itself. Instead, we find that RNA molecules are the molecular glue that forms the biophysical basis of the speckle chromatin compartment. Based on observations that promoters and enhancers are also engaged in stable long-lived chromatin interactions that are independent of RNA, we propose a pathway for formation of the speckle chromosomal compartment: Initial stable clustering of promoters and enhancers is followed by production of (nascent) RNA. The exceptionally high density of GC-rich RNA emerging from speckle-associated loci forms a glue that holds these loci together and facilitates recruitment of speckle components. The result is a structurally stable nuclear compartment that facilitates efficient splicing.
