## Supplementary Table 1 for "Formation of an RNA-mediated nuclear compartment"

### Sheet: Supplementary Table 1
Supplementary Table 1: CRISPR-Sirius guide sets
Set name	Original Set name (B)		Label	Target Sequence	Copies	Genomic Coordinate
chr19-DS	C19-d1d5d6	1	Ch19-d01	GAGATGGACAGnGG	8	49474845~ 49475273
		2	Ch19-d05	CCnCCAGAGGCTCAT	12	49465067~49465611
		3	Ch19-d06	CCnCAGAGGCTCATG	8	49465034~49465612
chr19-S	C19-G03-22	4	Ch19-G03	CCnGGAGTCCATACT	23	44800810 ~ 44801793
		5	Ch19-22	CCnTACTGCAGCCC	18	44800818~ 44801836
