## Supplementary Table 2 for "Formation of an RNA-mediated nuclear compartment"

### Sheet: Supplementary Table 2
Supplementary Table 2: CRISPR-Sirius live cell imaging quantification
Conditions	Region	Dapp (mm2/sa)	α
DMSO (N=45)	C19-Stable	0.00361	0.64267
TX (N=32)	C19-Stable	0.00479	0.60409
DMSO (N=50)	C19-Destable	0.00326	0.70112
TX (N=58)	C19-Destable	0.00507	0.70265
