## Supplementary Table 3 for "Formation of an RNA-mediated nuclear compartment"

### Sheet: Supplementary Table 3
Supplementary Table 3: Anti-sense MOrpholino (AMO) sequences
oligo name	Sequence	type
anti-U1 AMO	GGTATCTCCCCTGCCAGGTAAGTAT	Antisense morpholino
standard control AMO	CCTCTTACCTCAGTTACAATTTATA	Antisense morpholino
