## Supplementary Table 4 for "Formation of an RNA-mediated nuclear compartment"

### Sheet: Supplementary Table 4
Supplementary Table 4: Primer sets for PCR amplification of the CRISPR-Sirius guide fragments.
Guide Set	Guide	Forward	Reverse
C19-DS	U6-sgRNA1-8xMS2	AATAATggtctcaTGACccttcaccgagggcctatttcc	AATAATggtctcATTGCTGCCATTTGTCTCGAGGTCGAGA
	U6-sgRNA2-8xMS2	AATAATggtctcaGAACccttcaccgagggcctatttcc	AATAATggtctcAGTTCTGCCATTTGTCTCGAGGTCGAGA
	U6-sgRNA3-8xMS2	AATAATggtctcaGCAAccttcaccgagggcctatttcc	AATAATggtctcAGAGTTGCCATTTGTCTCGAGGTCGAGA
C19-S	U6-sgRNA1-8xMS2	AATAATggtctcaTGACccttcaccgagggcctatttcc	AATAATggtctcATTGCTGCCATTTGTCTCGAGGTCGAGA
	U6-sgRNA2-8xMS2	AATAATggtctcaGCAAccttcaccgagggcctatttcc	AATAATggtctcAGAGTTGCCATTTGTCTCGAGGTCGAGA
