## Supplementary Table 5 for "Formation of an RNA-mediated nuclear compartment"

### Sheet: Supplementary Table 5
Supplementary Table 5: Antibodies used in this study.
Target	Host	Clonality	Vendor	Cat#
SON	Rabbit	polyclonal	Thermofisher	PA5-65107
SRRM2	Rabbit	polyclonal	Thermofisher	PA5-66827
sc-35	mouse	monoclonal	Sigma	S4045-100UL
SRSF1	mouse	monoclonal	Thermofisher	32-4500
SRSF7	mouse	polyclonal	abcam	ab72616
NPM1	mouse	monoclonal	Thermofisher	60096-1-IG
