## Supplementary Table 6 for "Formation of an RNA-mediated nuclear compartment"

### Sheet: Supplementary Table 6
Supplementary Table 6: DNA-FISH probe set data.
Probe name	Fluorophore	Quantity (pmol)	Quantity (ug)	Total volume (ul)	Number of aliquots	Tube label	Tube color	LC-Hi-C call	Region	Count	True Range	Probes/Kb
myTags®chr11_65160000	ATTO 565	738	19.4	73.8	8	chr11 65.2M	green	sp_des	chr11:65160000-65200000	228	39542	5.77
myTags®chr15_75760000	ATTO 647N	861	22.6	86.1	9	chr15 75.8M	blue	sp_sta	chr15:75760000-75800000	326	39509	8.25
myTags®chr20_59400000	ATTO 565	938	24.7	93.8	10	chr20 59.4M	green	nuc_des	chr20:59400000-59440000	534	39949	13.37
myTags®chr19_43320000	ATTO 647N	1151	30.3	115.1	12	chr19 43.3M	red	nuc_des	chr19:43320000-43440000	181	118317	1.53
myTags®chr19_3200000	ATTO 565	979	25.8	97.9	10	chr19 3.2M	blue	sp_des	chr19:3200000-3240000	164	39537	4.15
myTags®chr12_10880000	ATTO 565	782	20.6	78.2	8	chr12 10.9M	purple	nuc_sta	chr12:10880000-10920000	550	39966	13.76
myTags®chr3_49680000	ATTO 565	1166	30.7	116.6	12	chr3 49.7M	red	ssp_des	chr3:49680000-49800000	851	118350	7.19
myTags®chr3_55280000	ATTO 647N	952	25.1	95.2	10	chr3 55.2M	purple	nuc_des	chr3:55280000-55320000	534	39978	13.36
