## Supplementary Table 7 for "Formation of an RNA-mediated nuclear compartment"

### Sheet: Supplementary Table 7
Supplementary Table 7: Public sequencing data used in this study.
Data	ENCODE ID	GEO	assay	used in
H2AZ	ENCFF621DJP	GSM733786	ChIP-seq	Extended Data Fig. 1b
H3K27ac	ENCFF849TDM	GSM733656	ChIP-seq	Extended Data Fig. 1b
H3K36me3	ENCFF347YYH	GSM945302	ChIP-seq	Extended Data Fig. 1b
H3K4me1	ENCFF399SGM	GSM788085	ChIP-seq	Extended Data Fig. 1b
H3K4me2	ENCFF959YJV	GSM733651	ChIP-seq	Extended Data Fig. 1b
H3K4me3	ENCFF806YEZ	GSM788087	ChIP-seq	Extended Data Fig. 1b
H3K79me2	ENCFF957YJT	GSM733653	ChIP-seq	Extended Data Fig. 1b
H4K20me1	ENCFF605FAF	GSM733675	ChIP-seq	Extended Data Fig. 1b
H3K9ac	ENCFF286WRJ	GSM733778	ChIP-seq	Extended Data Fig. 1b
PolR2A	ENCFF348QLX	GSM822275	ChIP-seq	Extended Data Fig. 1b
PolR2B	ENCFF331WPU	GSE127587	ChIP-seq	Extended Data Fig. 1b
PolR2G	ENCFF923SQO	GSE136483	ChIP-seq	Extended Data Fig. 1b
PolR3A	ENCFF355ULG	GSM935372	ChIP-seq	Extended Data Fig. 1b
PolR3G	ENCFF462VCE	GSM935481	ChIP-seq	Extended Data Fig. 1b
Rad21	ENCFF851FYN	GSE231244	ChIP-seq	Extended Data Fig. 1b
SMC3	ENCFF479BWQ	GSM935310	ChIP-seq	Extended Data Fig. 1b
SONTSA	4DNFINVM6LFT	GSM2157134	SON TSA-seq	Extended Data Fig. 1b; Extended Data Fig. 3f; Extended Data Fig. 6b-c
sc35TSA	4DNFIXWDLHDL	GSM2609107	SON TSA-seq	Extended Data Fig. 1b
POLR2AphosphoS2	ENCFF434PYZ	GSM935402	ChIP-seq	Extended Data Fig. 1b
POLR2AphosphoS5	ENCFF907FLD	GSM803443	ChIP-seq	Extended Data Fig. 1b
wgbs	ENCFF669KCI	GSE86747	WGBS	Extended Data Fig. 1b
MKI67IPCond2ETSAseq	4DNFI7FRDW2J	GSM8231862	MKI67IP TSA-seq	Extended Data Fig. 1b
POL1RETSAseq	4DNFI1WULK53	GSM8231859	POL1RE TSA-seq	Extended Data Fig. 1b
H3K27me3	ENCFF139KZL	GSM788088	ChIP-seq	Extended Data Fig. 1b
H3K27me3pADamID	4DNFIN7A5KQ2		DamID	Extended Data Fig. 1b
H3K9me1	ENCFF654SLZ	GSM733777	ChIP-seq	Extended Data Fig. 1b
H3K9me3	ENCFF601JGK	GSM733776	ChIP-seq	Extended Data Fig. 1b
LaminB1DamIDseq	4DNFI6QDHEP2		DamID	Extended Data Fig. 1b
LaminB1pADamID	4DNFIOJ9ID9U		DamID	Extended Data Fig. 1b
LaminB2pADamID	4DNFIVSWYND6		DamID	Extended Data Fig. 1b
H4K20me1	ENCFF605FAF	GSM733675	ChIP-seq	Extended Data Fig. 1b
lamACCond2TSAseqV1	4DNFII37TNR5	GSM2157142	lamAC TSA-seq	Extended Data Fig. 1b
lamB1TSAseqV2	4DNFIXC534XS	GSM8231852	lamB1 TSA-seq	Extended Data Fig. 1b
RNAseq	ENCSR792OIJ	GSE175163	total RNA-seq	Fig. 6b-d
POLR2A	ENCFF496FVA	GSM803410	ChIP-seq	Fig. 6c
